# Life history and cancer in birds: clutch size predicts cancer

**DOI:** 10.1101/2023.02.11.528100

**Authors:** Stefania E. Kapsetaki, Zachary Compton, Jordyn Dolan, Valerie K. Harris, Shawn M. Rupp, Elizabeth G. Duke, Tara M. Harrison, Selin Aksoy, Mathieu Giraudeau, Orsolya Vincze, Kevin J. McGraw, Athena Aktipis, Marc Tollis, Amy M. Boddy, Carlo C. Maley

**Affiliations:** Arizona Cancer Evolution Center, Arizona State University, Tempe, AZ, USA; Department of Psychology, Arizona State University, Tempe, AZ, USA; Department of Anthropology, University of California Santa Barbara, CA, USA; Center for Biocomputing, Security and Society, Biodesign Institute, Arizona State University, Tempe, AZ, USA; School of Life Sciences, Arizona State University, Tempe, AZ, USA; Department of Clinical Sciences, North Carolina State University, Raleigh, NC, 27607, USA; Exotic Species Cancer Research Alliance, North Carolina State University, Raleigh, NC, 27607, USA; UMR IRD, CREEC, Université de Montpellier, 224-CNRS 5290 Montpellier, France; Centre de Recherche en Écologie Et Évolution de La Sante (CREES), Montpellier, France; Littoral Environnement Et Sociétés (LIENSs), UMR 7266, CNRS-La Rochelle Université, La Rochelle, France; Evolutionary Ecology Group, Hungarian Department of Biology and Ecology, Babeș-Bolyai University, Cluj-Napoca, Romania; Institute of Aquatic Ecology, Centre for Ecological Research, Debrecen, Hungary; School of Informatics, Computing, and Cyber Systems, Northern Arizona University, PO Box 5693, Flagstaff, AZ 8601, USA

## Abstract

Cancer is a disease that affects nearly all multicellular life, including birds. However, little is known about what factors explain the variance in cancer prevalence among species. Litter size is positively correlated with cancer prevalence in managed species of mammals, and larger body size, but not incubation or nestling period, is linked to tumor prevalence in wild birds. Also, birds that produce more elaborate sexual traits are expected to have fewer resources for cancer defenses and thus higher cancer prevalence. In this study, we examined whether cancer prevalence is associated with a wide variety of life history traits (clutch size, incubation length, body mass, lifespan, and the extent of sexual dimorphism) across 108 species of managed birds in 25 different zoological facilities, sanctuaries, and veterinary clinics. We found that clutch size was positively correlated with cancer and neoplasia (both benign and malignant) prevalence, even after controlling for body mass. Cancer prevalence was not associated with incubation length, body mass, lifespan, or sexual dimorphism. The positive correlations of clutch size with cancer prevalence and neoplasia prevalence suggest that there may be life-history trade-offs between reproductive investment and somatic maintenance (in the form of cancer prevention mechanisms) in managed birds.
