## Supplementary material for "Life history and cancer in birds: clutch size predicts cancer": Life history and cancer dataset used in this study

### Sheet: 2. Data_3.5.22
Orders	Family	Genus	Species	CommonName	Necropsies	NeoplasiaPrevalence	MalignancyPrevalence	brightness_dimorphism	hue_dimorphism	M_dimorphism	Tail_dimorphism	adult_mass(ingrams)	IncubationLength	ClutchSize	max_longevity	NeoplasiabyGender	MalignancybyGender	Gender	NeoplasiasbyGender	MalignanciesbyGender	Domesticated.OR.Semidomesticated
Galliformes	Numididae	Acryllium	Acryllium vulturinum	vulturine guineafowl	39	0.128205	0.102564			1.00068	1.00811	1333.88		10
Galliformes	Numididae	Acryllium	Acryllium vulturinum	vulturine guineafowl												0.0625	0.0625	F	1	1
Galliformes	Numididae	Acryllium	Acryllium vulturinum	vulturine guineafowl												0.117647	0.0588235	M	2	1
Psittaciformes	Psittacidae	Agapornis	Agapornis fischeri	Fischer's lovebird	28	0.142857	0.0714286				1	48.3		5.5	151.2
Psittaciformes	Psittacidae	Agapornis	Agapornis nigrigenis	black-cheeked Lovebird	108	0.0185185	0					40.45		4.9
Anseriformes	Anatidae	Aix	Aix galericulata	mandarin duck	32	0.03125	0.03125			1.03274	1.00369	570	0.95332	10.5	124.8
Anseriformes	Anatidae	Aix	Aix sponsa	wood duck	33	0.151515	0.0909091	2.12277	2.45089	1.00205		452.8	1.01907	12	270
Anseriformes	Anatidae	Anas	Anas acuta	northern pintail	23	0.0434783	0.0434783	0.30516	-0.147244	1.02492	1.11691	721	0.723208	7.5	329
Anseriformes	Anatidae	Sibirionetta	Anas formosa	Baikal teal	43	0	0			1.00228		435.5		7
Anseriformes	Anatidae	Anas	Anas platyrhynchos	mallard duck	33	0.212121	0.121212	-3.06105	-1.03826	1.01191	1.00344	1048.1	0.854701	10515	349.2
Anseriformes	Anatidae	Anas	Anas platyrhynchos	mallard duck												0.2	0.2	F	4	1
Anseriformes	Anatidae	Anas	Anas platyrhynchos	mallard duck												0.272727	0.181818	M	3	2
Psittaciformes	Psittacidae	Anodorhynchus	Anodorhynchus hyacinthinus	hyacinth macaw	31	0.0967742	0.0322581					1330		2.2	466
Bucerotiformes	Bucerotidae	Anthracoceros	Anthracoceros malayanus	black hornbill	22	0	0					1050		2.4
Psittaciformes	Psittacidae	Aratinga	Aratinga solstitialis	sun parakeet	21	0	0					110.965
Anseriformes	Anatidae	Asarcornis	Asarcornis scutulata	white-winged duck	55	0.0363636	0.0363636					3000		10
Anseriformes	Anatidae	Asarcornis	Asarcornis scutulata	white-winged duck												0	0	F	0	0
Anseriformes	Anatidae	Asarcornis	Asarcornis scutulata	white-winged duck												0.117647	0.117647	M	2	2
Strigiformes	Strigidae	Athene	Athene cunicularia	burrowing owl	24	0.208333	0.166667					150	0.920447		132
Anseriformes	Anatidae	Branta	Branta ruficollis	red-breasted goose	23	0	0			1.03267	1.01435	1242		5.5
Pelecaniformes	Ardeidae	Bubulcus	Bubulcus ibis	cattle egret	30	0	0	0.967977	0.239588	1.00398	1.00388	390	0.723208	4.25	276
Psittaciformes	Cacatuidae	Cacatua	Cacatua moluccensis	salmon-crested cockatoo	20	0.05	0					830			789.6
Galliformes	Odontophoridae	Callipepla	Callipepla gambelii	gambel's quail	25	0.04	0	-1.65631	-1.25925	1.00427		166	0.723208	11	88.8
Passeriformes	Nectariniidae	Chalcomitra	Chalcomitra senegalensis	scarlet-chested sunbird	34	0	0					12.175		1.85
Columbiformes	Columbidae	Chalcophaps	Chalcophaps indica	common emerald dove	48	0	0			1.0009	1.00628	136.983
Ciconiiformes	Ciconiidae	Ciconia	Ciconia abdimii	Abdim's stork	41	0	0					1398		2.25	259.2
Galliformes	Odontophoridae	Colinus	Colinus virginianus	northern bobwhite	30	0.1	0.1			1.00341	0.986506	194	0.756082	15	76.8
Coliiformes	Coliidae	Colius	Colius striatus	speckled mousebird	37	0.0810811	0	0.872009	1.34383	0.993178	1.00385	51	0.460224	3.3	138
Coliiformes	Coliidae	Colius	Colius striatus	speckled mousebird												0.090909	0.090909	F	2	0
Coliiformes	Coliidae	Colius	Colius striatus	speckled mousebird												0.272727	0.181818	M	3	1
Columbiformes	Columbidae	Columba	Columba livia	common pigeon	55	0.0181818	0	0.156885	0.954394	1.01724	1.00705	358.7	0.591716		420
Passeriformes	Muscicapidae	Copsychus	Copsychus malabaricus	white-rumped shama	59	0	0					29.35	0.460224	3.95
Coraciiformes	Coraciidae	Coracias	Coracias cyanogaster	blue-bellied roller	29	0.0344828	0			1	1.01578	143
Passeriformes	Sturnidae	Cosmopsarus	Cosmopsarus regius	royal starling	53	0.0188679	0.0188679			1.09729
Passeriformes	Sturnidae	Cosmopsarus	Cosmopsarus regius	royal starling												0.0625	0.0625	F	1	1
Passeriformes	Sturnidae	Cosmopsarus	Cosmopsarus regius	royal starling												0	0	M	0	0
Passeriformes	Muscicapidae	Cossypha	Cossypha niveicapilla	snowy-crowned robin-chat	22	0	0					36.7		2.4
Gruiformes	Rallidae	Crex	Crex crex	Corncrake	47	0	0	1.26411	1.12597	1.03512	1.01556	155.5		10	70
Anseriformes	Anatidae	Cygnus	Cygnus melancoryphus	black-necked swan	29	0	0	0.971531	2.04755			4275		6	360
Anseriformes	Anatidae	Cygnus	Cygnus melancoryphus	black-necked swan												0	0	F	0	0
Anseriformes	Anatidae	Cygnus	Cygnus melancoryphus	black-necked swan												0	0	M	1	1
Passeriformes	Thraupidae	Dacnis	Dacnis lineata	black-faced dacnis	42	0.047619	0					11.25
Passeriformes	Thraupidae	Dacnis	Dacnis lineata	black-faced dacnis												0	0	M	1	0
Passeriformes	Thraupidae	Dacnis	Dacnis lineata	black-faced dacnis												0	0	F	0	0
Anseriformes	Anatidae	Dendrocygna	Dendrocygna autumnalis	black-bellied whistling duck	130	0.0846154	0.0615385			0.993575		828	0.887574	14	98
Anseriformes	Anatidae	Dendrocygna	Dendrocygna autumnalis	black-bellied whistling duck												0.153846	0.153846	F	4	4
Anseriformes	Anatidae	Dendrocygna	Dendrocygna autumnalis	black-bellied whistling duck												0.117647	0.117647	M	9	4
Anseriformes	Anatidae	Dendrocygna	Dendrocygna viduata	white-faced whistling duck	84	0.0238095	0.0119048			1.00548	0.996002	610	0.887574		144
Columbiformes	Columbidae	Ducula	Ducula forsteni	white-bellied imperial pigeon	46	0.108696	0.0434783					510
Columbiformes	Columbidae	Ducula	Ducula forsteni	white-bellied imperial pigeon												0	0	M	5	2
Columbiformes	Columbidae	Ducula	Ducula forsteni	white-bellied imperial pigeon												0	0	F	2	0
Pelecaniformes	Ardeidae	Egretta	Egretta garzetta	little egret	28	0	0			1.01356	1.00917	312			267.6
Psittaciformes	Psittaculidae	Eos	Eos bornea	red lory	60	0.0166667	0					156			296.4
Psittaciformes	Psittaculidae	Eos	Eos bornea	red lory												0	0	F	1	0
Psittaciformes	Psittaculidae	Eos	Eos bornea	red lory												0.0625	0	M	2	0
Passeriformes	Estrildidae	Chloebia	Erythrura gouldiae	Gouldian finch	121	0.0413223	0.0413223	0.479658	0.270143			12	0.42735	5.7	6						semidomesticated
Passeriformes	Estrildidae	Chloebia	Erythrura gouldiae	Gouldian finch												0.0344828	0.0344828	F	1	1	semidomesticated
Passeriformes	Estrildidae	Chloebia	Erythrura gouldiae	Gouldian finch												0.176471	0.058824	M	1	1	semidomesticated
Pelecaniformes	Threskiornithidae	Eudocimus	Eudocimus ruber	scarlet ibis	105	0.0285714	0					615	0.756082		398
Pelecaniformes	Threskiornithidae	Eudocimus	Eudocimus ruber	scarlet ibis												0.0416667	0	F	1	0
Pelecaniformes	Threskiornithidae	Eudocimus	Eudocimus ruber	scarlet ibis												0.0285714	0	M	1	0
Tinamiformes	Tinamidae	Eudromia	Eudromia elegans	martineta tinamou	22	0	0					678
Sphenisciformes	Spheniscidae	Eudyptes	Eudyptes chrysocome	Southern rockhopper penguin	29	0.0689655	0.0689655			1.00311		2470
Passeriformes	Fringillidae	Euphonia	Euphonia violacea	violaceous euphonia	35	0	0					14.875		3.75
Passeriformes	Fringillidae	Euphonia	Euphonia violacea	violaceous euphonia												0.272727	0	M	0	0
Passeriformes	Fringillidae	Euphonia	Euphonia violacea	violaceous euphonia												0.5	0	F	1	0
Passeriformes	Ploceidae	Euplectes	Euplectes orix	red bishop	31	0.0322581	0	-2.31449	2.09942	1.06882	1.02762	21.1		3.1
Gruiformes	Eurypygidae	Eurypyga	Eurypyga helias	sunbittern	21	0	0	0.421887	-0.00940956			210	0.887574		180
Passeriformes	Fringillidae	Fringilla	Fringilla coelebs	chaffinch	45	0	0	1.38594	0.266732	1.01464	1.01949	20.7		4.5	348
Columbiformes	Columbidae	Gallicolumba	Gallicolumba luzonica	Luzon bleeding-heart	20	0	0					196
Galliformes	Phasianidae	Gallus	Gallus gallus	chicken	272	0.257353	0.227941					779.8			360						domesticated
Columbiformes	Columbidae	Geopelia	Geopelia cuneata	diamond dove	25	0.04	0.04			1.01948	1.01259	31.55
Columbiformes	Columbidae	Goura	Goura victoria	Victoria crowned pigeon	28	0	0					2192
Cuculiformes	Crotophagidae	Guira	Guira guira	guira cuckoo	21	0	0	0.884416	1.18528	1.01375		138.5		8.25
Accipitriformes	Accipitridae	Haliaeetus	Haliaeetus leucocephalus	bald eagle	20	0.05	0			0.969852	0.991633	3175	1.15056		576
Passeriformes	Irenidae	Irena	Irena cyanogaster	philippine fairy bluebird	37	0.027027	0.027027
Passeriformes	Irenidae	Irena	Irena cyanogaster	philippine fairy bluebird												0.0625	0.0625	M	1	1
Passeriformes	Irenidae	Irena	Irena cyanogaster	philippine fairy bluebird												0	0	F	0	0
Passeriformes	Sturnidae	Lamprotornis	Lamprotornis superbus	superb starling	23	0	0			1.03652	1.00301	64.9		3.75
Charadriiformes	Laridae	Larosterna	Larosterna inca	inca tern	34	0.0294118	0.0294118					219	0.920447		312
Charadriiformes	Laridae	Larosterna	Larosterna inca	inca tern												0.071429	0.071429	F	1	1
Charadriiformes	Laridae	Larosterna	Larosterna inca	inca tern												0	0	M	0	0
Passeriformes	Leiothrichidae	Leiothrix	Leiothrix lutea	red-billed leiothrix	42	0.047619	0					21.5	0.394477	2.82	180
Passeriformes	Sturnidae	Leucopsar	Leucopsar rothschildi	Bali myna	52	0.115385	0.0961538					95	0.42735		300
Passeriformes	Sturnidae	Leucopsar	Leucopsar rothschildi	Bali myna												0.24	0.2	F	6	5
Passeriformes	Sturnidae	Leucopsar	Leucopsar rothschildi	Bali myna												0	0	M	0	0
Anseriformes	Anatidae	Lophodytes	Lophodytes cucullatus	hooded merganser	31	0	0			1.03664		634	1.01907	11	188
Anseriformes	Anatidae	Lophodytes	Lophodytes cucullatus	hooded merganser												0	0	F	1	0
Anseriformes	Anatidae	Lophodytes	Lophodytes cucullatus	hooded merganser												0	0	M	0	0
Galliformes	Phasianidae	Lophura	Lophura edwardsi	Edwards's pheasant	110	0	0					1082.5		5.3
Psittaciformes	Psittacidae	Lorius	Lorius garrulus	chattering lory	20	0	0					143			319.2
Psittaciformes	Loriidae	Lorius	Lorius lory	black-capped lory	22	0	0					177			222
Strigiformes	Strigidae	Megascops	Megascops asio	eastern screech owl	36	0.111111	0.0833333					164.1	0.95332	4.25	248
Strigiformes	Strigidae	Megascops	Megascops asio	eastern screech owl												0	0	F	0	0
Strigiformes	Strigidae	Megascops	Megascops asio	eastern screech owl												0.4	0.3	M	4	3
Galliformes	Phasianidae	Meleagris	Meleagris gallopavo	wild turkey	71	0.140845	0.112676	-1.32943	14.4906	1.06722	1.02835	6050	0.920447	11	156						domesticated
Galliformes	Phasianidae	Meleagris	Meleagris gallopavo	wild turkey												0.416667	0.166667	F	1	1	domesticated
Galliformes	Phasianidae	Meleagris	Meleagris gallopavo	wild turkey												0.052632	0	M	6	3	domesticated
Psittaciformes	Psittaculidae	Melopsittacus	Melopsittacus undulatus	budgerigar	477	0.207547	0.174004	0.430999	0.818619	1.00512	1.01781	30	0.591716		252						semidomesticated
Accipitriformes	Accipitridae	Milvus	Milvus milvus	Red Kite	36	0	0			0.97238	0.991817	1080			456
Coraciiformes	Momotidae	Momotus	Momotus momota	amazonian motmot	24	0.0416667	0.0416667					133	0.690335	3.5	243.6
Musophagiformes	Musophagidae	Musophaga	Musophaga violacea	violet turaco	22	0	0					360
Psittaciformes	Psittacidae	Neophema	Neophema splendida	scarlet-chested parrot	33	0.030303	0.030303				1.01377	38.6			168						domesticated
Psittaciformes	Psittacidae	Neophema	Neophema splendida	scarlet-chested parrot												0.0909091	0.0909091	F	2	1	domesticated
Psittaciformes	Psittacidae	Neophema	Neophema splendida	scarlet-chested parrot												0	0	M	0	0	domesticated
Anseriformes	Anatidae	Netta	Netta rufina	red crested pochard	20	0.15	0.05			1.00384	1.00749	1118			105.6
Anseriformes	Anatidae	Nettapus	Nettapus auritus	african pygmy goose	23	0.0434783	0.0434783			1.01651		272.5
Galliformes	Numididae	Numida	Numida meleagris	lebanonfowl	54	0.166667	0.111111	1.03311	1.2378	1.00163	1.00228	1299	0.887574	8.75							domesticated
Galliformes	Numididae	Numida	Numida meleagris	lebanonfowl												0.176471	0.058824	M	4	1	domesticated
Galliformes	Numididae	Numida	Numida meleagris	lebanonfowl												0.153846	0.153846	F	2	2	domesticated
Psittaciformes	Cacatuidae	Nymphicus	Nymphicus hollandicus	cockatiel	70	0.114286	0.1	1.1912	-0.684567	0.997685	1.01712	90		4.5	420						semidomesticated
Psittaciformes	Cacatuidae	Nymphicus	Nymphicus hollandicus	cockatiel												0.12	0.12	F	3	3	semidomesticated
Psittaciformes	Cacatuidae	Nymphicus	Nymphicus hollandicus	cockatiel												0.047619	0	M	1	0	semidomesticated
Anseriformes	Anatidae	Oxyura	Oxyura jamaicensis	ruddy duck	34	0.0588235	0.0294118			1.02696	1.00207	542	0.756082
Anseriformes	Anatidae	Oxyura	Oxyura jamaicensis	ruddy duck												0	0	F	0	0
Anseriformes	Anatidae	Oxyura	Oxyura jamaicensis	ruddy duck												0.133333	0.0666667	M	2	1
Passeriformes	Estrildidae	Lonchura	Padda oryzivora	java sparrow	35	0.114286	0.0285714				0.997065	24.8	0.460224	4.95							domesticated
Passeriformes	Thraupidae	Paroaria	Paroaria coronata	red-crested cardinal	34	0.0294118	0	1.37749	1.00275	1.02027		38.7667
Galliformes	Phasianidae	Pavo	Pavo cristatus	Indian peafowl	31	0.0322581	0					4200	0.95332		278.4						semidomesticated
Pelecaniformes	Pelecanidae	Pelecanus	Pelecanus occidentalis	brown pelican	23	0.0869565	0.0434783			1.01922	1.00332	3115.8	0.95332	2.6	516
Phoenicopteriformes	Phoenicopteridae	Phoenicopterus	Phoenicopterus chilensis	chilean flamingo	82	0.0609756	0.0365854					2277			440
Phoenicopteriformes	Phoenicopteridae	Phoenicopterus	Phoenicopterus chilensis	chilean flamingo												0	0	F	2	0
Phoenicopteriformes	Phoenicopteridae	Phoenicopterus	Phoenicopterus chilensis	chilean flamingo												0.15	0.1	M	4	2
Phoenicopteriformes	Phoenicopteridae	Phoenicopterus	Phoenicopterus ruber	american flamingo	101	0.029703	0.00990099			1.04453	1.02947	3065.8			528
Phoenicopteriformes	Phoenicopteridae	Phoenicopterus	Phoenicopterus ruber	american flamingo												0	0	F	1	0
Phoenicopteriformes	Phoenicopteridae	Phoenicopterus	Phoenicopterus ruber	american flamingo												0.0444444	0.0222222	M	3	1
Passeriformes	Pittidae	Pitta	Pitta sordida	hooded pitta	89	0	0					64		3.85
Pelecaniformes	Threskiornithidae	Platalea	Platalea ajaja	roseate spoonbill	31	0.290323	0					1036.97	0.756082		336
Pelecaniformes	Threskiornithidae	Platalea	Platalea ajaja	roseate spoonbill												0.5	0	F	5	0
Pelecaniformes	Threskiornithidae	Platalea	Platalea ajaja	roseate spoonbill												0.272727	0	M	3	0
Passeriformes	Ploceidae	Ploceus	Ploceus castaneiceps	taveta weaver	35	0.0571429	0.0571429				1.02825	18.45		2.7
Passeriformes	Ploceidae	Ploceus	Ploceus cucullatus	village weaver	32	0	0	-0.0822835	1.24073	1.05692	1.03779	36.2		2.55	288
Caprimulgiformes	Podargidae	Podargus	Podargus strigoides	tawny frogmouth	27	0.0740741	0.0740741	0.612275	1.26955	1.00579	1.00928	349		1.89
Falconiformes	Falconidae	Polihierax	Polihierax semitorquatus	pygmy falcon	24	0.0416667	0.0416667			1.00768		61.025			240
Piciformes	Ramphastidae	Pteroglossus	Pteroglossus aracari	black-necked aracari	54	0.0555556	0.0185185					261.75		2.9
Columbiformes	Columbidae	Ptilinopus	Ptilinopus jambu	jambu fruit dove	20	0	0					135
Columbiformes	Columbidae	Ptilinopus	Ptilinopus melanospilus	black-naped fruit dove	27	0	0					92
Columbiformes	Columbidae	Ptilinopus	Ptilinopus superbus	superb fruit dove	48	0	0	-9.13678	1.58386	1.00897	1.01236	117.75
Piciformes	Ramphastidae	Ramphastos	Ramphastos swainsonii	Swainson's toucan	102	0.0392157	0.0196078								285.6
Piciformes	Ramphastidae	Ramphastos	Ramphastos swainsonii	Swainson's toucan												0.030303	0.030303	F	3	2
Piciformes	Ramphastidae	Ramphastos	Ramphastos swainsonii	Swainson's toucan												0.0322581	0	M	1	0
Passeriformes	Thraupidae	Ramphocelus	Ramphocelus carbo	silver-beaked tanager	23	0	0					27.6875
Rheiformes	Rheidae	Rhea	Rhea americana	greater rhea	21	0.142857	0.0952381					23000	1.18343	23.714	600						semidomesticated
Psittaciformes	Psittacidae	Rhynchopsitta	Rhynchopsitta pachyrhyncha	thick-billed parrot	23	0	0			1.01286		360	0.854701	2.925	396
Galliformes	Phasianidae	Rollulus	Rollulus rouloul	crested partridge	80	0	0					224.5		5.75	186
Galliformes	Phasianidae	Rollulus	Rollulus rouloul	crested partridge												0	0	F	0	0
Galliformes	Phasianidae	Rollulus	Rollulus rouloul	crested partridge												0	0	M	0	0
Ciconiiformes	Scopidae	Scopus	Scopus umbretta	hamerkop	20	0.05	0					423		4.4
Passeriformes	Emberizidae	Sicalis	Sicalis flaveola	saffron finch	20	0	0	0.364783	5.20599	1.06416		17.925
Sphenisciformes	Spheniscidae	Spheniscus	Spheniscus demersus	African penguin	210	0	0			1.01459		3135			327.6
Sphenisciformes	Spheniscidae	Spheniscus	Spheniscus humboldti	Humboldt penguin	376	0.0106383	0.00531915					4379			360
Sphenisciformes	Spheniscidae	Spheniscus	Spheniscus humboldti	Humboldt penguin												0.0714286	0.0714286	F	3	2
Sphenisciformes	Spheniscidae	Spheniscus	Spheniscus humboldti	Humboldt penguin												0.0263158	0	M	3	1
Anseriformes	Anatidae	Radjah	Tadorna radjah	radjah shelduck	41	0	0			1.01593	1.0124	865
Podicipediformes	Podicipedidae	Podilymbus	Taeniopygia bichenovii	double-barred finch	32	0.03125	0					9.5		4.5
Passeriformes	Estrildidae	Taeniopygia	Taeniopygia guttata	zebra finch	29	0.0344828	0	12.3727	0.236675	1		12		4.5	144
Musophagiformes	Musophagidae	Tauraco	Tauraco erythrolophus	red-crested turaco	24	0	0				1.00627	267.5
Pelecaniformes	Threskiornithidae	Theristicus	Theristicus melanopis	black-faced ibis	72	0	0					1200		2.4	414
Passeriformes	Thraupidae	Thraupis	Thraupis episcopus	blue-gray tanager	26	0.0384615	0	1.20521	1.0442			35	0.42735		114
Psittaciformes	Psittaculidae	Trichoglossus	Trichoglossus haematodus	coconut lorikeet	190	0.0263158	0.0157895	1.00404	1.1385	1.01139	1.00015	115.1			247.2
Psittaciformes	Psittaculidae	Trichoglossus	Trichoglossus haematodus	coconut lorikeet												0.0163934	0	F	6	0
Psittaciformes	Psittaculidae	Trichoglossus	Trichoglossus haematodus	coconut lorikeet												0.0175439	0.0175439	M	3	1
Psittaciformes	Psittaculidae	Trichoglossus	Trichoglossus moluccanus	rainbow lorikeet	80	0	0					119.55			193
Psittaciformes	Psittaculidae	Trichoglossus	Trichoglossus moluccanus	rainbow lorikeet												0	0	F	3	2
Psittaciformes	Psittaculidae	Trichoglossus	Trichoglossus moluccanus	rainbow lorikeet												0	0	M	3	0
Galliformes	Phasianidae	Tympanuchus	Tympanuchus cupido	pinnated grouse	20	0.05	0	83.5218	0.755753	1.02397	1.01375	908	0.756082	13	162
Passeriformes	Estrildidae	Uraeginthus	Uraeginthus bengalus	red-cheeked cordonbleu	28	0	0			1.00451	1.01309	9.9		4.7
Passeriformes	Estrildidae	Uraeginthus	Uraeginthus cyanocephalus	blue-capped cordonbleu	27	0	0			1.00451	1.01309	9.775		4.95
Psittaciformes	Psittacidae	Vini	Vini australis	blue-crowned lorikeet	27	0	0								163.2
Columbiformes	Columbidae	Zenaida	Zenaida graysoni	Socorro dove	35	0.0285714	0.0285714					191
